# Areas of global importance for terrestrial biodiversity, carbon, and water

**DOI:** 10.1101/2020.04.16.021444

**Authors:** Martin Jung, Andy Arnell, Xavier de Lamo, Shaenandhoa García-Rangel, Matthew Lewis, Jennifer Mark, Cory Merow, Lera Miles, Ian Ondo, Samuel Pironon, Corinna Ravilious, Malin Rivers, Dmitry Schepashenko, Oliver Tallowin, Arnout van Soesbergen, Rafaël Govaerts, Bradley L. Boyle, Brian J. Enquist, Xiao Feng, Rachael V. Gallagher, Brian Maitner, Shai Meiri, Mark Mulligan, Gali Ofer, Jeffrey O. Hanson, Walter Jetz, Moreno Di Marco, Jennifer McGowan, D. Scott Rinnan, Jeffrey D. Sachs, Myroslava Lesiv, Vanessa Adams, Samuel C. Andrew, Joseph R. Burger, Lee Hannah, Pablo A. Marquet, James K. McCarthy, Naia Morueta-Holme, Erica A. Newman, Daniel S. Park, Patrick R. Roehrdanz, Jens-Christian Svenning, Cyrille Violle, Jan J. Wieringa, Graham Wynne, Steffen Fritz, Bernardo B.N. Strassburg, Michael Obersteiner, Valerie Kapos, Neil Burgess, Guido Schmidt-Traub, Piero Visconti

## Abstract

To meet the ambitious objectives of biodiversity and climate conventions, countries and the international community require clarity on how these objectives can be operationalized spatially, and multiple targets be pursued concurrently^1^. To support governments and political conventions, spatial guidance is needed to identify which areas should be managed for conservation to generate the greatest synergies between biodiversity and nature’s contribution to people (NCP). Here we present results from a joint optimization that maximizes improvements in species conservation status, carbon retention and water provisioning and rank terrestrial conservation priorities globally. We found that, selecting the top-ranked 30% (respectively 50%) of areas would conserve 62.4% (86.8%) of the estimated total carbon stock and 67.8% (90.7%) of all clean water provisioning, in addition to improving the conservation status for 69.7% (83.8%) of all species considered. If priority was given to biodiversity only, managing 30% of optimally located land area for conservation may be sufficient to improve the conservation status of 86.3% of plant and vertebrate species on Earth. Our results provide a global baseline on where land could be managed for conservation. We discuss how such a spatial prioritisation framework can support the implementation of the biodiversity and climate conventions.
