## Supplemental Table 2 for "Areas of global importance for terrestrial biodiversity, carbon, and water"

### Sheet: Sheet1
ID	Name of Problem variant	Description	Biodiversity data included	NCP data included	Weighting_biodiversity	Weighting_ncp	Note
1	Main Naturemap	All biodiversity and other data included. Biodiversity features split into individual features by biome	Birds, Mammals, Amphibians, Reptiles, Plants	Carbon, Water	Equal	Equal
2	Main Naturemap (without plants)	All biodiversity (except plants) and other data included	Birds, Mammals, Amphibians, Reptiles		Equal	Equal
3	Biodiversity, Carbon & Water (varying weights)	All biodiversity and other data included with varying weights for carbon and water	Birds, Mammals, Amphibians, Reptiles, Plants	Carbon, Water	Equal	Range from equal to no different weight
4	Biodiversity and Carbon	All biodiversity data and carbon, both with equal weighting	Birds, Mammals, Amphibians, Reptiles, Plants	Carbon	Equal	Equal
5	Biodiversity and Water	All biodiversity data and water, both with equal weithing	Birds, Mammals, Amphibians, Reptiles, Plants	Water	Equal	Equal
6	Main Naturemap (Current Protection)	Currently existing protected areas are locked as part of the solution.	Birds, Mammals, Amphibians, Reptiles, Plants	Carbon, Water	Equal	Equal
7	Biodiversity (Non biome specific)	All biodiversity and other data included, but biodiversity data split into individual features by biome (see methods)	Birds, Mammals, Amphibians, Reptiles, Plants	Carbon, Water	Equal	Equal
8	Biodiversity only	All biodiversity features	Birds, Mammals, Amphibians, Reptiles, Plants		Equal
9	Biodiversity only (without plants)	All biodiversity features	Birds, Mammals, Amphibians, Reptiles		Equal
10	Carbon only			Carbon
11	Water only			Water
12	Biodiversity - IUCN Threat weight	All biodiversity data for which Threat scores could be assigned	Birds, Mammals, Amphibians, Reptiles, Plants		IUCN threat score as weight		Only vertebrate and plant species included for which a Threat score could be obtained from IUCN / BGCI
13	Biodiversity - Evolutionary distinct	All biodiversity data for which we have ED scores	Birds, Mammals, Amphibians, Reptiles		ED score as weight		Only vertebrate species included for which an ED score could be found
